# Thrombospondin-2 deficiency primes the synovial joint for aberrant tissue remodeling and injury response

**DOI:** 10.64898/2026.06.18.732872

**Authors:** Lindsey Lammlin, Lucas M. Junginger, Alexander J. Knights, Michael D. Newton, Henry Dai, Carlisle R. DeJulius, Aanya Mohan, Isabelle J. Smith, Scarlet C. Howser, Gurjit S. Mandair, Sunghun Cheong, Paul F. Lais, Sofia Gonzalez-Nolde, Andrea I. Alford, Kurt D. Hankenson, Tristan Maerz

## Abstract

**Objective:** This study investigates joint injury-induced angiogenesis and the effects of genetic deficiency of thrombospondin-2 (TSP2), an anti-angiogenic factor, in joint homeostasis and post-traumatic osteoarthritis (PTOA).

**Method:** We utilized a murine non-invasive anterior cruciate ligament rupture (ACLR) model of PTOA and mined published synovial transcriptomics datasets to investigate injury-induced synovial angiogenesis. Spatial transcriptomics and flow cytometry of TSP2-GFP reporter mice were used to assess injury-induced thrombospondin-2 and its cellular origins in synovium. Global TSP2 knockout mice (TSP2-KO) were used to assess the effect of TSP2 deficiency on early and late stages of PTOA development via molecular imaging of inflammation and angiogenesis, histopathology, micro-computed tomography, Raman spectroscopy, and synovium bulk RNA-sequencing.

**Results:** Intra-articular angiogenesis peaked at 7d post-ACLR and declined but remained elevated above baseline at 28d post-ACLR. We identified synovial crosstalk between endothelial cells and sublining fibroblasts as a key driver of angiogenesis and source of thrombospondin-2 signaling, with TSP2 primarily upregulated in sublining fibroblasts. TSP2-KO mice exhibited increased peri-articular inflammation at 7d post-ACLR and inferior bone quality. Histopathology revealed greater PTOA severity but paradoxically lower synovitis in TSP2-KOs. Additionally, aberrant structural remodeling of the entire knee joint was observed in uninjured and ACLR TSP2-KO limbs. The uninjured TSP2-KO synovial transcriptome demonstrated elevated immune, fibrotic, and angiogenic activation; however, TSP2-KO and WT synovial transcriptomes partially converged upon injury.

**Conclusion:** TSP2 is essential for joint homeostasis and trauma response. Global TSP2 deficiency causes premature OA and worsened PTOA, suggesting that therapeutic targeting with TSP2 mimetic could be used to prevent OA.
