## Supplemental Tables 4-7 for "Thrombospondin-2 deficiency primes the synovial joint for aberrant tissue remodeling and injury response"

### Sheet: Suppl. Table 4 - RNA QC
No.	Sample name	Nucleic Acid ID	Concentration(ng/ul)	Volume(ul)	Total amount(ug)	Integrity value	Sample QC Results	Sample QC Memo
1	KO_FS_1	CKRN230081289-1A	27.75	24	0.666	7	Pass	-
2	KO_FS_2	CKRN230081290-1A	24.73	24	0.59352	7.6	Pass	-
3	KO_FS_3	CKRN230081291-1A	48.87	24	1.17288	8	Pass	-
4	KO_F7_1	CKRN230081292-1A	131.85	24	3.1644	9.1	Pass	-
5	KO_F7_2	CKRN230081293-1A	117.46	24	2.81904	9.4	Pass	-
6	KO_F7_3	CKRN230081294-1A	107.47	24	2.57928	8.9	Pass	-
7	KO_F28_1	CKRN230081295-1A	29	24	0.696	9.5	Pass	-
8	KO_F28_2	CKRN230081296-1A	19.42	24	0.46608	9	Pass	-
9	KO_F28_3	CKRN230081297-1A	67.21	24	1.61304	9.1	Pass	-
10	KO_MS_1	CKRN230081298-1A	14.99	24	0.35976	8.5	Pass	-
11	KO_MS_2	CKRN230081299-1A	21.41	24	0.51384	6.8	Pass	-
12	KO_MS_3	CKRN230081300-1A	32.42	24	0.77808	7	Pass	-
13	KO_M7_1	CKRN230081301-1A	55.61	24	1.33464	8.8	Pass	-
14	KO_M7_2	CKRN230081302-1A	62.52	24	1.50048	7.9	Pass	-
15	KO_M7_3	CKRN230081303-1A	110.17	24	2.64408	8.9	Pass	-
16	KO_M28_1	CKRN230081304-1A	37.44	24	0.89856	8.5	Pass	-
17	KO_M28_2	CKRN230081305-1A	82.49	24	1.97976	8	Pass	-
18	KO_M28_3	CKRN230081306-1A	45.18	24	1.08432	7.9	Pass	-
19	WT_FS_4	CKRN230081307-1A	39.64	24	0.95136	8.2	Pass	-
20	WT_FS_2	CKRN230081308-1A	29.72	24	0.71328	8.4	Pass	-
21	WT_FS_3	CKRN230081309-1A	53.04	24	1.27296	8.7	Pass	-
22	WT_F7_1	CKRN230081310-1A	194.13	24	4.65912	9.4	Pass	-
23	WT_F7_2	CKRN230081311-1A	140.7	24	3.3768	9.1	Pass	-
24	WT_F7_3	CKRN230081312-1A	186.09	24	4.46616	9.7	Pass	-
25	WT_F28_1	CKRN230081313-1A	34.48	24	0.82752	9.1	Pass	-
26	WT_F28_2	CKRN230081314-1A	84.3	24	2.0232	9.4	Pass	-
27	WT_F28_3	CKRN230081315-1A	341.28	24	8.19072	9.5	Pass	-
28	WT_MS_1	CKRN230081316-1A	18.51	24	0.44424	8.7	Pass	-
29	WT_MS_2	CKRN230081317-1A	40.26	24	0.96624	8.7	Pass	-
30	WT_MS_3	CKRN230081318-1A	64.34	24	1.54416	9.6	Pass	-
31	WT_M7_1	CKRN230081319-1A	110.01	24	2.64024	9.3	Pass	-
32	WT_M7_2	CKRN230081320-1A	874.56	24	20.9894	9.6	Pass	-
33	WT_M7_3	CKRN230081321-1A	284.19	24	6.82056	8.9	Pass	-
34	WT_M28_1	CKRN230081322-1A	26.07	24	0.62568	8.9	Pass	-
35	WT_M28_2	CKRN230081323-1A	57.64	24	1.38336	9	Pass	-
36	WT_M28_3	CKRN230081324-1A	103.07	24	2.47368	9.2	Pass	-

### Sheet: Suppl. Table 5 - Clean reads,GC
Sample name	library	raw_reads	raw_bases	clean_reads	clean_bases	error_rate	Q20	Q30	GC_pct
KO_FS_1	CRAS230081289-1r	53093510	7.96G	52152028	7.82G	0.03	97.11	92.53	50.24
KO_FS_2	CRAS230081290-1r	51481816	7.72G	50286004	7.54G	0.03	97.02	92.34	50.48
KO_FS_3	CRAS230081291-1r	47425986	7.11G	46663498	7.0G	0.02	97.93	94.51	50.56
KO_F7_1	CRAS230081292-1r	41701332	6.26G	41104688	6.17G	0.03	97.74	94.12	51.22
KO_F7_2	CRAS230081293-1r	50727872	7.61G	49946426	7.49G	0.03	97.71	93.97	51.15
KO_F7_3	CRAS230081294-1r	44288060	6.64G	43099390	6.46G	0.02	97.84	94.38	51.17
KO_F28_1	CRAS230081295-1r	45857470	6.88G	44785268	6.72G	0.02	97.95	94.33	51.41
KO_F28_2	CRAS230081296-1r	47354002	7.1G	46323566	6.95G	0.03	97.82	94.1	52.1
KO_F28_3	CRAS230081297-1r	45043134	6.76G	43964066	6.59G	0.02	97.94	94.42	51.82
KO_MS_1	CRAS230081298-1r	42595238	6.39G	42103020	6.32G	0.03	97.77	93.92	51.6
KO_MS_2	CRAS230081299-1r	41664008	6.25G	40930940	6.14G	0.02	98	94.51	50.87
KO_MS_3	CRAS230081300-1r	43891008	6.58G	43407584	6.51G	0.03	97.84	94.06	51.13
KO_M7_1	CRAS230081301-1r	49676828	7.45G	48778032	7.32G	0.03	97.84	94.19	51.9
KO_M7_2	CRAS230081302-1r	44175372	6.63G	42971860	6.45G	0.03	97.81	94.04	51.42
KO_M7_3	CRAS230081303-1r	51167168	7.68G	50479558	7.57G	0.02	98.06	94.73	51.92
KO_M28_1	CRAS230081304-1r	50757654	7.61G	49354146	7.4G	0.03	97.94	94.22	51.73
KO_M28_2	CRAS230081305-1r	40478690	6.07G	39360984	5.9G	0.03	97.76	94.06	51.91
KO_M28_3	CRAS230081306-1r	44817548	6.72G	43535790	6.53G	0.03	97.71	93.8	50.96
WT_FS_4	CRAS230081307-1r	42460558	6.37G	41141618	6.17G	0.03	97.9	94.23	50.79
WT_FS_2	CRAS230081308-1r	42892876	6.43G	42118236	6.32G	0.03	97.86	94.08	50.63
WT_FS_3	CRAS230081309-1r	44180826	6.63G	43616856	6.54G	0.02	98.09	94.64	50.93
WT_F7_1	CRAS230081310-1r	42109884	6.32G	41623504	6.24G	0.03	97.86	94.2	51.66
WT_F7_2	CRAS230081311-1r	51249454	7.69G	50584188	7.59G	0.02	97.89	94.31	51.55
WT_F7_3	CRAS230081312-1r	47519452	7.13G	46909916	7.04G	0.02	97.96	94.47	51.7
WT_F28_1	CRAS230081313-1r	40983224	6.15G	40152342	6.02G	0.03	97.46	93.05	51.09
WT_F28_2	CRAS230081314-1r	41652416	6.25G	40260320	6.04G	0.02	98.05	94.63	51.34
WT_F28_3	CRAS230081315-1r	45598268	6.84G	44373452	6.66G	0.02	97.93	94.34	51.32
WT_MS_1	CRAS230081316-1r	52543354	7.88G	50774802	7.62G	0.02	98.01	94.46	50.94
WT_MS_2	CRAS230081317-1r	46902218	7.04G	45537108	6.83G	0.03	97.84	94.02	50.48
WT_MS_3	CRAS230081318-1r	45759642	6.86G	45309258	6.8G	0.03	97.74	93.72	50.28
WT_M7_1	CRAS230081319-1r	45020732	6.75G	44532374	6.68G	0.02	98.03	94.57	51.22
WT_M7_2	CRAS230081320-1r	46448974	6.97G	45959448	6.89G	0.03	97.9	94.28	51.37
WT_M7_3	CRAS230081321-1r	43599504	6.54G	43130376	6.47G	0.03	97.62	93.53	51.36
WT_M28_1	CRAS230081322-1r	45551442	6.83G	45095366	6.76G	0.02	97.97	94.33	50.64
WT_M28_2	CRAS230081323-1r	42395884	6.36G	41808992	6.27G	0.02	98.01	94.52	50.89
WT_M28_3	CRAS230081324-1r	47571648	7.14G	46980660	7.05G	0.02	98.07	94.69	51.22

### Sheet: Suppl. Table 6 - Read mapping
Sample name	total_reads	total_map	unique_map	multi_map	read1_map	read2_map	positive_map	negative_map	splice_map	unsplice_map	proper_map
KO_FS_1	52152028	49347100(94.62%)	45713310(87.65%)	3633790(6.97%)	22927424(43.96%)	22785886(43.69%)	22844750(43.8%)	22868560(43.85%)	19606688(37.6%)	26106622(50.06%)	44018834(84.4%)
KO_FS_2	50286004	47277152(94.02%)	44188690(87.87%)	3088462(6.14%)	22183148(44.11%)	22005542(43.76%)	22081721(43.91%)	22106969(43.96%)	18630205(37.05%)	25558485(50.83%)	42440806(84.4%)
KO_FS_3	46663498	44439059(95.23%)	40390587(86.56%)	4048472(8.68%)	20201015(43.29%)	20189572(43.27%)	20186839(43.26%)	20203748(43.3%)	19339550(41.44%)	21051037(45.11%)	39016080(83.61%)
KO_F7_1	41104688	39044631(94.99%)	37304133(90.75%)	1740498(4.23%)	18676964(45.44%)	18627169(45.32%)	18644178(45.36%)	18659955(45.4%)	15573286(37.89%)	21730847(52.87%)	35949468(87.46%)
KO_F7_2	49946426	47400320(94.9%)	45129077(90.35%)	2271243(4.55%)	22601834(45.25%)	22527243(45.1%)	22557487(45.16%)	22571590(45.19%)	18947097(37.93%)	26181980(52.42%)	43560386(87.21%)
KO_F7_3	43099390	40969754(95.06%)	38660221(89.7%)	2309533(5.36%)	19339404(44.87%)	19320817(44.83%)	19320987(44.83%)	19339234(44.87%)	16925271(39.27%)	21734950(50.43%)	37302800(86.55%)
KO_F28_1	44785268	42692495(95.33%)	40645573(90.76%)	2046922(4.57%)	20338215(45.41%)	20307358(45.34%)	20306575(45.34%)	20338998(45.41%)	16888616(37.71%)	23756957(53.05%)	39192172(87.51%)
KO_F28_2	46323566	43002058(92.83%)	40585346(87.61%)	2416712(5.22%)	20308736(43.84%)	20276610(43.77%)	20277338(43.77%)	20308008(43.84%)	17066263(36.84%)	23519083(50.77%)	38907306(83.99%)
KO_F28_3	43964066	41765989(95.0%)	39718122(90.34%)	2047867(4.66%)	19886262(45.23%)	19831860(45.11%)	19841781(45.13%)	19876341(45.21%)	17183365(39.09%)	22534757(51.26%)	38280956(87.07%)
KO_MS_1	42103020	40192618(95.46%)	38174018(90.67%)	2018600(4.79%)	19115990(45.4%)	19058028(45.27%)	19075044(45.31%)	19098974(45.36%)	15896029(37.76%)	22277989(52.91%)	36803454(87.41%)
KO_MS_2	40930940	39170275(95.7%)	36360486(88.83%)	2809789(6.86%)	18201264(44.47%)	18159222(44.37%)	18164081(44.38%)	18196405(44.46%)	15597109(38.11%)	20763377(50.73%)	35157930(85.9%)
KO_MS_3	43407584	41350070(95.26%)	38517244(88.73%)	2832826(6.53%)	19278896(44.41%)	19238348(44.32%)	19243633(44.33%)	19273611(44.4%)	16510331(38.04%)	22006913(50.7%)	37055158(85.37%)
KO_M7_1	48778032	46320084(94.96%)	44074451(90.36%)	2245633(4.6%)	22082832(45.27%)	21991619(45.09%)	22017993(45.14%)	22056458(45.22%)	18908083(38.76%)	25166368(51.59%)	42383918(86.89%)
KO_M7_2	42971860	40979092(95.36%)	38984082(90.72%)	1995010(4.64%)	19518193(45.42%)	19465889(45.3%)	19474226(45.32%)	19509856(45.4%)	15857214(36.9%)	23126868(53.82%)	37603654(87.51%)
KO_M7_3	50479558	48013618(95.11%)	45914319(90.96%)	2099299(4.16%)	22972152(45.51%)	22942167(45.45%)	22936911(45.44%)	22977408(45.52%)	18866701(37.37%)	27047618(53.58%)	44325922(87.81%)
KO_M28_1	49354146	46597458(94.41%)	43539648(88.22%)	3057810(6.2%)	21831208(44.23%)	21708440(43.99%)	21761380(44.09%)	21778268(44.13%)	19466973(39.44%)	24072675(48.78%)	41896204(84.89%)
KO_M28_2	39360984	37329367(94.84%)	35292524(89.66%)	2036843(5.17%)	17690515(44.94%)	17602009(44.72%)	17633530(44.8%)	17658994(44.86%)	15051791(38.24%)	20240733(51.42%)	33984282(86.34%)
KO_M28_3	43535790	41946511(96.35%)	39461167(90.64%)	2485344(5.71%)	19751535(45.37%)	19709632(45.27%)	19715979(45.29%)	19745188(45.35%)	17417762(40.01%)	22043405(50.63%)	38294596(87.96%)
WT_FS_4	41141618	39493511(95.99%)	36799650(89.45%)	2693861(6.55%)	18427890(44.79%)	18371760(44.65%)	18384550(44.69%)	18415100(44.76%)	16080302(39.09%)	20719348(50.36%)	35629784(86.6%)
WT_FS_2	42118236	40748606(96.75%)	37915917(90.02%)	2832689(6.73%)	18990282(45.09%)	18925635(44.93%)	18941326(44.97%)	18974591(45.05%)	17357069(41.21%)	20558848(48.81%)	36886918(87.58%)
WT_FS_3	43616856	42024397(96.35%)	38966547(89.34%)	3057850(7.01%)	19504861(44.72%)	19461686(44.62%)	19473291(44.65%)	19493256(44.69%)	18362616(42.1%)	20603931(47.24%)	37949842(87.01%)
WT_F7_1	41623504	40250450(96.7%)	38643333(92.84%)	1607117(3.86%)	19370791(46.54%)	19272542(46.3%)	19303803(46.38%)	19339530(46.46%)	16887305(40.57%)	21756028(52.27%)	37599568(90.33%)
WT_F7_2	50584188	48545695(95.97%)	46352234(91.63%)	2193461(4.34%)	23220843(45.91%)	23131391(45.73%)	23153745(45.77%)	23198489(45.86%)	19871161(39.28%)	26481073(52.35%)	45008558(88.98%)
WT_F7_3	46909916	44942496(95.81%)	42905665(91.46%)	2036831(4.34%)	21487969(45.81%)	21417696(45.66%)	21437654(45.7%)	21468011(45.76%)	18728672(39.92%)	24176993(51.54%)	41652964(88.79%)
WT_F28_1	40152342	38303814(95.4%)	35909891(89.43%)	2393923(5.96%)	18033675(44.91%)	17876216(44.52%)	17943671(44.69%)	17966220(44.75%)	15719849(39.15%)	20190042(50.28%)	34783652(86.63%)
WT_F28_2	40260320	38558413(95.77%)	35896875(89.16%)	2661538(6.61%)	17962275(44.62%)	17934600(44.55%)	17935372(44.55%)	17961503(44.61%)	16710198(41.51%)	19186677(47.66%)	34820490(86.49%)
WT_F28_3	44373452	42819352(96.5%)	40532982(91.35%)	2286370(5.15%)	20302951(45.75%)	20230031(45.59%)	20248738(45.63%)	20284244(45.71%)	18083429(40.75%)	22449553(50.59%)	39404466(88.8%)
WT_MS_1	50774802	48714327(95.94%)	44768797(88.17%)	3945530(7.77%)	22414398(44.14%)	22354399(44.03%)	22363709(44.04%)	22405088(44.13%)	20700376(40.77%)	24068421(47.4%)	43420992(85.52%)
WT_MS_2	45537108	43982580(96.59%)	39867467(87.55%)	4115113(9.04%)	19957611(43.83%)	19909856(43.72%)	19918457(43.74%)	19949010(43.81%)	19250568(42.27%)	20616899(45.27%)	38836366(85.29%)
WT_MS_3	45309258	43612795(96.26%)	40160774(88.64%)	3452021(7.62%)	20119040(44.4%)	20041734(44.23%)	20065665(44.29%)	20095109(44.35%)	18141695(40.04%)	22019079(48.6%)	39145838(86.4%)
WT_M7_1	44532374	42824530(96.16%)	40371617(90.66%)	2452913(5.51%)	20217135(45.4%)	20154482(45.26%)	20171699(45.3%)	20199918(45.36%)	17668838(39.68%)	22702779(50.98%)	39298224(88.25%)
WT_M7_2	45959448	44291275(96.37%)	42267820(91.97%)	2023455(4.4%)	21159098(46.04%)	21108722(45.93%)	21113497(45.94%)	21154323(46.03%)	18019181(39.21%)	24248639(52.76%)	41206376(89.66%)
WT_M7_3	43130376	41325758(95.82%)	39170500(90.82%)	2155258(5.0%)	19678021(45.62%)	19492479(45.19%)	19564420(45.36%)	19606080(45.46%)	16963923(39.33%)	22206577(51.49%)	38035326(88.19%)
WT_M28_1	45095366	43538212(96.55%)	40290108(89.34%)	3248104(7.2%)	20146427(44.68%)	20143681(44.67%)	20133455(44.65%)	20156653(44.7%)	18063992(40.06%)	22226116(49.29%)	39301410(87.15%)
WT_M28_2	41808992	40216512(96.19%)	37659514(90.08%)	2556998(6.12%)	18857335(45.1%)	18802179(44.97%)	18818486(45.01%)	18841028(45.06%)	16084122(38.47%)	21575392(51.6%)	36697742(87.77%)
WT_M28_3	46980660	45204253(96.22%)	42755308(91.01%)	2448945(5.21%)	21396249(45.54%)	21359059(45.46%)	21359886(45.47%)	21395422(45.54%)	18436839(39.24%)	24318469(51.76%)	41649738(88.65%)

### Sheet: Suppl. Table 7 - % alignment
Sample name	Exon	Intron	Intergenic
KO_FS_1	(6899943186, 93.47%)	(340124784, 4.61%)	(141848361, 1.92%)
KO_FS_2	(6580378447, 93.07%)	(350145730, 4.95%)	(140126207, 1.98%)
KO_FS_3	(6338695905, 95.34%)	(204561325, 3.08%)	(105077950, 1.58%)
KO_F7_1	(5385193887, 92.20%)	(345221646, 5.91%)	(110478638, 1.89%)
KO_F7_2	(6563850391, 92.56%)	(390304018, 5.50%)	(136921085, 1.93%)
KO_F7_3	(5719430585, 93.34%)	(298942870, 4.88%)	(109425932, 1.79%)
KO_F28_1	(5912565054, 92.56%)	(354881262, 5.56%)	(120559675, 1.89%)
KO_F28_2	(5901746934, 91.74%)	(371677296, 5.78%)	(159358175, 2.48%)
KO_F28_3	(5799751969, 92.80%)	(332888365, 5.33%)	(117087387, 1.87%)
KO_MS_1	(5577168655, 92.73%)	(330263816, 5.49%)	(107105348, 1.78%)
KO_MS_2	(5509755744, 93.99%)	(250224396, 4.27%)	(102378082, 1.75%)
KO_MS_3	(5774827197, 93.31%)	(298138814, 4.82%)	(115593228, 1.87%)
KO_M7_1	(6433085624, 92.82%)	(374042725, 5.40%)	(123741785, 1.79%)
KO_M7_2	(5680732833, 92.64%)	(337019114, 5.50%)	(114263818, 1.86%)
KO_M7_3	(6618364409, 92.11%)	(431132924, 6.00%)	(136139256, 1.89%)
KO_M28_1	(6518815493, 93.50%)	(317096163, 4.55%)	(136355812, 1.96%)
KO_M28_2	(5211003638, 93.30%)	(271035092, 4.85%)	(103346527, 1.85%)
KO_M28_3	(5894021154, 93.87%)	(293103065, 4.67%)	(91618468, 1.46%)
WT_FS_4	(5548943750, 93.87%)	(265152349, 4.49%)	(97353605, 1.65%)
WT_FS_2	(5781421510, 94.76%)	(234519116, 3.84%)	(85318727, 1.40%)
WT_FS_3	(5971377965, 94.90%)	(228166270, 3.63%)	(92591104, 1.47%)
WT_F7_1	(5630785929, 93.43%)	(313116633, 5.20%)	(82686268, 1.37%)
WT_F7_2	(6761517504, 93.04%)	(391869809, 5.39%)	(114191300, 1.57%)
WT_F7_3	(6243164633, 92.79%)	(370305009, 5.50%)	(114706208, 1.70%)
WT_F28_1	(5345118094, 93.23%)	(286689218, 5.00%)	(101384768, 1.77%)
WT_F28_2	(5446520560, 94.38%)	(232607286, 4.03%)	(91980632, 1.59%)
WT_F28_3	(6006776553, 93.71%)	(310561960, 4.84%)	(92788397, 1.45%)
WT_MS_1	(6927494634, 95.00%)	(252865669, 3.47%)	(111485665, 1.53%)
WT_MS_2	(6354908360, 96.50%)	(144078833, 2.19%)	(86253112, 1.31%)
WT_MS_3	(6187797544, 94.74%)	(240356702, 3.68%)	(103115104, 1.58%)
WT_M7_1	(5995945960, 93.51%)	(310270804, 4.84%)	(105855251, 1.65%)
WT_M7_2	(6179138037, 93.17%)	(350401256, 5.28%)	(102840076, 1.55%)
WT_M7_3	(5753936475, 93.00%)	(330885520, 5.35%)	(102438779, 1.66%)
WT_M28_1	(6189440831, 94.93%)	(233214533, 3.58%)	(97269200, 1.49%)
WT_M28_2	(5626593870, 93.44%)	(293720383, 4.88%)	(101262030, 1.68%)
WT_M28_3	(6318575256, 93.35%)	(337227852, 4.98%)	(112663394, 1.66%)
